# FishExp: a comprehensive database and analysis platform for gene expression and alternative splicing of fish species

**DOI:** 10.1101/2021.07.01.450804

**Authors:** Suxu Tan, Wenwen Wang, Wencai Jie, Jinding Liu

**Author notes:** Corresponding authors (J.L.).

## Abstract

The publicly archived RNA-seq data has grown exponentially, but its valuable information has not yet been fully discovered and utilized, especially for alternative splicing. This is true for fish species, which play important roles in ecology, research, and the food industry. To mitigate this, we present FishExp, a web-based data platform covering gene expression and alternative splicing in 26,081 RNA-seq experiments from 44 fishes. In addition to searching by gene identifiers and symbols, FishExp allows users to query the data using various functional terms and BLAST alignment. Notably, the user can customize experiments and tools to perform differential/specific expression and alternative splicing analysis, provided with functional enrichments. The results of retrieval and analysis can be visualized on the gene-, transcript- and splicing event-level webpage in a highly interactive and intuitive manner. The manually curated sample information, uniform data processing and visualization tools make it efficient for users to gain new insights from these large datasets. All data in FishExp can be downloaded for more in-depth analysis. FishExp is freely accessible at https://bioinfo.njau.edu.cn/fishExp.
