## Supplementary Table S1 for "FishExp: a comprehensive database and analysis platform for gene expression and alternative splicing of fish species"

### Sheet: Table S1
Supplementary Table 1: Statistics of gene model improvement
		splicing junction number				Exon number				gene number			transcript number/multi-exon gene number			Percentage of gene with multiple transcripts
	Taxon	Original	Improved	Increasement(%)		Original	Improved	Increasement(%)		single-exon gene	multi-exon gene		Original	Improved		Original (%)	Improved (%)
Anguilla anguilla	7936	294874	294874	0		331163	331163	0		2260	28802		2.2	2.2		45.14	45.14
Astatotilapia calliptera	8154	240619	259571	7.88		276939	313711	13.28		3166	24835		1.59	2.07		35.07	53.91
Astyanax mexicanus	7994	234090	262744	12.24		268761	321052	19.46		2246	25174		1.56	2.18		33.3	57.33
Callorhinchus milii	7868	218502	224952	2.95		258361	274519	6.25		1287	18797		2.59	2.95		47.05	57.91
Carassius auratus	7957	624651	647402	3.64		733115	786805	7.32		9798	52333		2.58	3		48.82	61.09
Cynoglossus semilaevis	244447	212148	234368	10.47		242332	286469	18.21		1243	20568		1.61	2.3		35.78	62.07
Cyprinodon variegatus	28743	206413	227419	10.18		237078	273720	15.46		1385	22073		1.45	1.89		28.9	49.26
Cyprinus carpio	7962	448850	470932	4.92		531490	584961	10.06		4507	48270		2.11	2.52		39.78	52.95
Danio rerio	7955	254837	275280	8.02		322532	366455	13.62		4574	27946		1.98	2.71		51.03	67.38
Dicentrarchus labrax	13489	295757	304623	3		350258	369567	5.51		2394	23926		2.7	3.02		48.71	58.67
Electrophorus electricus	8005	250051	270922	8.35		297032	336278	13.21		1214	22192		2.27	2.84		41.83	59.68
Eptatretus burgeri	7764	137539	153347	11.49		156339	185213	18.47		702	16544		1.71	2.24		39.68	61.87
Esox lucius	8010	325591	337105	3.54		385638	411983	6.83		7034	24404		2.96	3.41		54	64.62
Fundulus heteroclitus	8078	208657	208657	0		240480	240480	0		1265	22204		1.55	1.55		33.69	33.69
Gadus morhua	8049	201927	240622	19.16		266854	347299	30.15		2457	19697		1.1	2.3		4.48	68.05
Gambusia affinis	33528	209459	209459	0		238969	238969	0		1021	21036		1.52	1.52		33.08	33.08
Gasterosteus aculeatus	69293	211802	249681	17.88		244309	320353	31.13		2275	20181		1.34	2.58		26.21	71.38
Haplochromis burtoni	8153	221739	231804	4.54		253426	273515	7.93		1693	22190		1.57	1.85		35.67	49.18
Ictalurus punctatus	7998	228115	247333	8.42		260831	302401	15.94		2555	22563		1.62	2.24		37.31	58.32
Larimichthys crocea	215358	305224	308799	1.17		358177	366282	2.26		1965	21993		2.95	3.1		54.45	59.37
Lates calcarifer	8187	290803	302537	4.04		342002	366361	7.12		2362	24399		2.36	2.69		45.7	57.61
Latimeria chalumnae	7897	188299	193461	2.74		216695	227476	4.98		4512	18116		1.22	1.46		19.58	33.02
Lepisosteus oculatus	7918	198902	210145	5.65		224080	249780	11.47		3706	19609		1.23	1.75		21.11	50
Maylandia zebra	106582	243626	249834	2.55		280680	294352	4.87		2588	26034		1.42	1.59		26.79	36.02
Nothobranchius furzeri	105023	257462	278121	8.02		306283	351435	14.74		4124	21351		2.49	3.31		46.24	68.19
Oncorhynchus kisutch	8019	525147	539915	2.81		620802	655601	5.61		9497	41507		2.81	3.15		53.14	62.03
Oncorhynchus mykiss	8022	463171	497408	7.39		550410	638632	16.03		6357	41474		2.64	3.59		50.74	67.88
Oncorhynchus tshawytscha	74940	489092	489092	0		579640	579640	0		4013	43985		2.49	2.49		48.42	48.42
Oreochromis niloticus	8128	333912	342231	2.49		396622	413968	4.37		6255	27182		2.79	3.05		49.63	57.2
Oryzias latipes	8090	214359	234985	9.62		245850	285258	16.03		1830	21486		1.62	2.16		37.45	57.09
Oryzias melastigma	30732	217428	231327	6.39		249234	272522	9.34		1583	22436		1.57	1.84		34.9	48.08
Pangasianodon hypophthalmus	310915	256846	256846	0		288441	288441	0		2085	24933		1.99	1.99		41.03	41.03
Paralichthys olivaceus	8255	227638	227638	0		254018	254018	0		1135	23520		1.58	1.58		28.32	28.32
Petromyzon marinus	7757	84742	96235	13.56		99310	119074	19.9		3211	9903		1.1	1.66		7.91	45.73
Poecilia formosa	48698	254550	254550	0		283673	283673	0		1774	22580		1.32	1.32		25.07	25.07
Poecilia latipinna	48699	209993	236080	12.42		242211	286867	18.44		1228	22806		1.36	1.92		23.37	50.04
Poecilia mexicana	48701	217755	224120	2.92		250424	262589	4.86		1350	23125		1.47	1.62		30.87	39.58
Poecilia reticulata	8081	211537	240393	13.64		242305	294167	21.4		1350	21904		1.52	2.27		30.76	62.25
Pundamilia nyererei	303518	210432	223540	6.23		243502	265808	9.16		1662	22610		1.38	1.62		24.15	38.36
Salmo trutta	8032	456555	456555	0		523048	523048	0		9789	48499		2.02	2.02		40.46	40.46
Scophthalmus maximus	52904	220804	228552	3.51		249879	264947	6.03		1082	20365		1.69	1.93		40.67	51.58
Seriola dumerili	41447	228785	243534	6.45		260139	288957	11.08		1431	22414		1.44	1.83		29.02	47.75
Sparus aurata	8175	321741	332611	3.38		378782	404093	6.68		2469	25245		2.81	3.23		49.28	58.7
Stegastes partitus	144197	213873	220572	3.13		245460	258872	5.46		1223	22370		1.37	1.57		24.64	35.44
