## Supplementary Table S2 for "FishExp: a comprehensive database and analysis platform for gene expression and alternative splicing of fish species"

### Sheet: Table S2
Supplementary Table 2: Differential alternative splicing events and genes detected in the selected example study											Note: Highlighted genes are also differentially expressed genes.
AS event ID	AS type	Gene ID	Gene symbol	PSI (Control)	PSI (Treatment)	PSI change	Q-Value
DRERA3SS0000000441		ENSDARG00000013351	cirbpb	0.218	0.096	-0.122	0
DRERA3SS0000000442		ENSDARG00000013351	cirbpb	0.021	0.285	0.263	0
DRERRI0000000880		ENSDARG00000105293	srsf4	0.288	0.067	-0.221	0
DRERRI0000002202		ENSDARG00000069074	cry3a	0.406	0.123	-0.283	0
DRERRI0000003291		ENSDARG00000013078	ywhaba	0.4	0	-0.4	0
DRERSE0000006253		ENSDARG00000003098	kdm5bb	0.565	0.961	0.396	0
DRERSE0000006904		ENSDARG00000075564	fam13a	0.463	0.193	-0.27	0
DRERSE0000008042		ENSDARG00000019231	sptan1	0.092	0.365	0.273	0
DRERA5SS0000001893		ENSDARG00000037079	cfap36	0.675	0.217	-0.459	0.0001
DRERA5SS0000001194		ENSDARG00000016477	eif4a2	0.922	0.645	-0.277	0.0002
DRERMXE0000000365		ENSDARG00000014727	acox1	0.661	0.473	-0.188	0.0002
DRERSE0000000033		ENSDARG00000058306	prpf18	0.569	0.141	-0.427	0.0002
DRERSE0000000785		ENSDARG00000031506	flvcr2b	0.031	0.194	0.163	0.0002
DRERSE0000005988		ENSDARG00000063219	ubap2l	0.292	0.704	0.413	0.0002
DRERA3SS0000002326		ENSDARG00000069910	gtf2f2a	0.917	0.442	-0.474	0.0004
DRERA5SS0000001654		ENSDARG00000057513	mdm4	0.818	0.238	-0.58	0.0004
DRERSE0000001378		ENSDARG00000100553	lsm14ab	0.233	0.031	-0.202	0.0004
DRERSE0000002496		ENSDARG00000061490	u2surp	0.404	0.761	0.357	0.0004
DRERSE0000002580		ENSDARG00000006600	lsm14aa	0.752	0.305	-0.447	0.0004
DRERSE0000003941		ENSDARG00000074201	flna	0.434	0.732	0.298	0.0004
DRERSE0000004882		ENSDARG00000000861	scrib	0.966	0.71	-0.256	0.0004
DRERSE0000006020		ENSDARG00000067848	nmrk2	0.371	0.656	0.285	0.0004
DRERSE0000006694		ENSDARG00000027915	zc2hc1a	0.06	0.336	0.276	0.0004
DRERMXE0000000280		ENSDARG00000103834	rbm14b	0.222	0.601	0.379	0.0005
DRERSE0000004850		ENSDARG00000045408	tagln	0.675	0.484	-0.191	0.0005
DRERSE0000006349		ENSDARG00000011740	u2af2b	0.635	0.896	0.261	0.0005
DRERSE0000003248		ENSDARG00000025699	mbd1b	0.947	0.604	-0.342	0.0006
DRERSE0000006417		ENSDARG00000007425	apol1	1	0.428	-0.572	0.001
DRERA3SS0000001606		ENSDARG00000024844	max	0.246	0.441	0.195	0.0013
DRERMXE0000000212		ENSDARG00000087402	tpm1	0.105	0.256	0.151	0.0013
DRERSE0000000191		ENSDARG00000038074	ergic3	0.062	0.321	0.258	0.0013
DRERSE0000001986		ENSDARG00000079762	si:dkey-253d23.4	0.717	0.368	-0.349	0.0013
DRERA3SS0000000026		ENSDARG00000002710	ncl	0.105	0.228	0.123	0.0015
DRERA5SS0000001097		ENSDARG00000020953	dnajb6b	0.121	0.476	0.354	0.0015
DRERA5SS0000001614		ENSDARG00000089372	clk4a	0.378	0.119	-0.259	0.0017
DRERSE0000003249		ENSDARG00000025699	mbd1b	0.966	0.732	-0.235	0.0017
DRERSE0000003380		ENSDARG00000024844	max	0.721	0.42	-0.301	0.0017
DRERSE0000002650		ENSDARG00000035325	srsf7a	0.863	0.619	-0.244	0.002
DRERSE0000001362		ENSDARG00000025397	srsf3a	0.232	0.074	-0.158	0.0022
DRERSE0000004172		ENSDARG00000026842	acin1b	0.441	0.176	-0.265	0.0022
DRERRI0000002295		ENSDARG00000043842	C20H1orf198	0.54	0.945	0.405	0.0038
DRERA5SS0000000478		ENSDARG00000019326	prpsap2	0.041	0.217	0.176	0.0047
DRERSE0000001649		ENSDARG00000021483	cdc14b	0.502	0.24	-0.261	0.0049
DRERRI0000003356		ENSDARG00000006242	ptp4a1	0.908	0.645	-0.264	0.0068
DRERRI0000003530		ENSDARG00000010873	DDX17	0.705	0.368	-0.337	0.0068
DRERA5SS0000001981		ENSDARG00000075545	si:dkey-89b17.4	0.398	0.858	0.459	0.0079
DRERMXE0000000011		ENSDARG00000028000	pfkpa	0.018	0.132	0.114	0.0083
DRERRI0000001903		ENSDARG00000103672	cirbpa	0.381	0.199	-0.181	0.009
DRERA5SS0000001272		ENSDARG00000079639	prrc2b	0.47	0.799	0.33	0.0105
DRERSE0000001117		ENSDARG00000117525	/	0.46	0.199	-0.261	0.0108
DRERSE0000004190		ENSDARG00000018618	cpsf6	0.082	0.245	0.162	0.0108
DRERSE0000004999		ENSDARG00000069910	gtf2f2a	0.978	0.746	-0.233	0.011
DRERRI0000002213		ENSDARG00000036069	ddx39b	0.788	0.271	-0.517	0.0125
DRERSE0000002579		ENSDARG00000077060	rbm6	0.957	0.71	-0.247	0.0224
DRERRI0000002839		ENSDARG00000026842	acin1b	0.355	0.14	-0.215	0.0226
DRERSE0000004043		ENSDARG00000063677	ccny	0.078	0.334	0.256	0.0226
DRERRI0000002293		ENSDARG00000043842	C20H1orf198	1	0.552	-0.448	0.0228
DRERSE0000001985		ENSDARG00000079762	si:dkey-253d23.4	0.579	0.241	-0.338	0.0228
DRERSE0000003151		ENSDARG00000033965	nup58	0.958	0.703	-0.255	0.0228
DRERSE0000005320		ENSDARG00000089372	clk4a	0.842	0.517	-0.325	0.0228
DRERSE0000006034		ENSDARG00000013708	usp9	0.564	0.816	0.252	0.0228
DRERSE0000006385		ENSDARG00000016345	ncoa5	0.47	0.867	0.397	0.0228
DRERSE0000003999		ENSDARG00000101844	mibp2	0.898	0.969	0.071	0.0236
DRERRI0000000924		ENSDARG00000037574	rps6kal	0.236	0.738	0.502	0.0244
DRERA3SS0000000633		ENSDARG00000025397	srsf3a	0.148	0.04	-0.108	0.028
DRERRI0000000974		ENSDARG00000078772	nbr1b	0.529	1	0.471	0.0287
DRERSE0000006348		ENSDARG00000011740	u2af2b	0.074	0.245	0.171	0.0313
DRERMXE0000000351		ENSDARG00000070164	ubr2	0.31	0.753	0.444	0.0344
DRERMXE0000000284		ENSDARG00000102291	eef1da	0.888	0.773	-0.115	0.0346
DRERSE0000000342		ENSDARG00000057456	ppp3ccb	0.324	0.713	0.389	0.038
DRERA5SS0000001385		ENSDARG00000061742	clasrp	0.352	0.076	-0.276	0.0403
DRERA5SS0000001234		ENSDARG00000042252	eif4h	0.096	0.238	0.141	0.0418
DRERA3SS0000002089		ENSDARG00000055955	lcp2a	0	0.302	0.302	0.043
DRERSE0000004558		ENSDARG00000005980	sfswap	1	0.552	-0.448	0.0441
DRERSE0000005422		ENSDARG00000020345	clasp2	0.921	0.646	-0.275	0.0443
DRERA5SS0000001040		ENSDARG00000014569	hnrnpr	0.28	0.618	0.338	0.0488
